# Development of a Pan-Proteome Multi-Epitope Vaccine Candidate Against Nipah Virus Using Reverse Vaccinology and Immunoinformatics Approaches

**DOI:** 10.64898/2026.11.05.764467

**Authors:** Rasel Khan Nishan, Md. Nahian, Bithi Akter, Tabassum Basher, Tanjum Ahmed Nodee, Irin Aminur Asha, Mostafizur Rahaman Sany, Sanjida Akter Sathy, Farzana Sharmin Shila, Mohammad Ariful Islam, Abul Kalam Azad, Md. Shariful Islam

## Abstract

Nipah virus (NiV) is a high-consequence zoonotic pathogen for which no licensed human vaccine is currently available. This study applied a consensus-guided pan-proteome immunoinformatics framework to design and prioritize a multi-epitope vaccine candidate using sequence information from all nine NiV proteins. A total of 901 NiV protein sequences were retrieved, of which 842 passed quality filtering and were processed through clustering, multiple-sequence alignment, and protein-specific consensus generation. Consensus-derived fragments were screened for cytotoxic T-lymphocyte, helper T-lymphocyte, and B-cell epitopes, followed by multi-criterion filtering based on antigenicity, allergenicity, toxicity, conservancy, class-specific immune-response properties, and human-proteome similarity. Ten epitope-selection strategies were combined with two adjuvant candidates and three construct architectures to generate 60 vaccine constructs. Shortlisted candidates were subsequently evaluated for physicochemical properties, HLA population coverage, structural characteristics, conformational B-cell epitopes, TLR3 docking, molecular dynamics, immune-response simulation, and expression-oriented optimization. VC033_V6_BD_L03 construct was prioritized as the lead candidate and showed combined predicted population coverage of 99.78% worldwide and 99.96% in South Asia. Docking against human TLR3 structure 1ZIW yielded a ClusPro score of −1624.8. During a 100-ns molecular-dynamics simulation, the complex underwent early conformational reorganization followed by lower late-phase structural variation and persistent interchain hydrogen bonding. MM/GBSA analysis yielded a mean interaction-energy estimate of −20.52 ± 15.42 kcal/mol. C-ImmSim predicted coordinated humoral and cellular responses, while codon optimization generated a 1,539-bp expression sequence compatible with virtual cloning into pET-28a(+). These analyses prioritize VC033_V6_BD_L03 as a consensus-derived, pan-proteome NiV multi-epitope vaccine candidate for experimental evaluation of expression, immunogenicity, safety, and protective efficacy.
