## Supplementary File 6 for "Development of a Pan-Proteome Multi-Epitope Vaccine Candidate Against Nipah Virus Using Reverse Vaccinology and Immunoinformatics Approaches"

### Sheet: top_12_unique_metric_selected_c
record_id	variant	adjuvant	sequence	version_name	architecture_name	architecture_formula	ctl_peptides	htl_peptides	bcell_peptides	ctl_proteins	htl_proteins	bcell_proteins	unique_protein_count	unique_hla_i_allele_count	unique_hla_i_alleles	unique_hla_ii_allele_count	unique_hla_ii_alleles	vaxijen_score	allertop_prediction	toxinpred2_local_prediction	protparam_number_of_amino_acids	protparam_molecular_weight	protparam_theoretical_pi	protparam_negative_residues	protparam_negative_residue_count	protparam_positive_residues	protparam_positive_residue_count	protparam_formula	protparam_total_atoms	protparam_estimated_half_life	protparam_instability_index	protparam_instability_class	protparam_stability_class	protparam_aliphatic_index	protparam_gravy	soluprot_local_status	soluprot_local_score	soluprot_local_prediction	soluprot_local_default_threshold
VC020_V4_BD_L02	V4	Beta_defensin	GIINTLQKYYCRVRGGRCAVLSCLPKEEQIGKCSTRGRKCCRRKKEAAAKIGLITFISFIIVEKKRKKISCKQTELSLDLALSKKKAQMGFQKNLCFSLMDIKKLNIIDFIQKNQKEKKSIAITQKVHPNLPYKVKKVSMIEPLVLALLQLKDKKDRSMGALNINRGYLEPKKKVMNQEPGDASFLDWAKKYPLGVGKSASHPQDHEYGAEALERAGCLNWRYESMAAYSFIIVEKKRAAYISFIIVEKKAAYKSRELDFPLAAYVLILDFRSKAAYVLEGKFRLRAAYNPNLICIFAAYAYGLRITDMAAYRETDLVHLHEYGAEALERAGFLLKNKIWCISLVEIGPGPGISCKQTELSLDLALSGPGPGKNKIWCISLVEIYDTGPGPGKISCKQT…	Top antigenicity by epitope class	Bcell-KK then CTL-AAY then HTL-GPGPG	Adjuvant-EAAAK-[B-cell-KK block]-HEYGAEALERAG-[CTL-AAY block]-HEYGAEALERAG-[HTL-GPGPG block]	CLNWRYESM|SFIIVEKKR|ISFIIVEKK|KSRELDFPL|VLILDFRSK|VLEGKFRLR|NPNLICIF|AYGLRITDM|RETDLVHL	FLLKNKIWCISLVEI|ISCKQTELSLDLALS|KNKIWCISLVEIYDT|KISCKQTELSLDLAL|DKISCKQTELSLDLA|QMGFQKNLCFSLMDI|NIRRKVLILDFRSKL|DKSTEIILNPNLICI|AQMGFQKNLCFSLMD	IGLITFISFIIVEKKR|ISCKQTELSLDLALSK|AQMGFQKNLCFSLMDI|LNIIDFIQKNQKE|SIAITQKVHPNLPYKV|VSMIEPLVLALLQLKD|DRSMGALNINRGYLEP|KVMNQEPGDASFLDWA|YPLGVGKSASHPQD	Large_Polymerase|Fusion_Protein|Fusion_Protein|Large_Polymerase|Large_Polymerase|Large_Polymerase|Large_Polymerase|Nucleocapsid_Protein|Phosphoprotein	Glycoprotein|Fusion_Protein|Glycoprotein|Fusion_Protein|Fusion_Protein|Matrix_Protein|Large_Polymerase|Large_Polymerase|Matrix_Protein	Fusion_Protein|Fusion_Protein|Matrix_Protein|W_Protein|Large_Polymerase|Large_Polymerase|Nucleocapsid_Protein|Large_Polymerase|Matrix_Protein	7	14	HLA-A*03:01|HLA-A*11:01|HLA-A*24:02|HLA-A*30:01|HLA-A*31:01|HLA-A*32:01|HLA-A*33:01|HLA-A*68:01|HLA-B*08:01|HLA-B*35:01|HLA-B*40:01|HLA-B*44:03|HLA-B*57:01|HLA-B*58:01	12	HLA-DPA1*01:03/DPB1*02:01|HLA-DPA1*01:03/DPB1*04:01|HLA-DPA1*02:01/DPB1*01:01|HLA-DPA1*02:01/DPB1*05:01|HLA-DPA1*02:01/DPB1*14:01|HLA-DPA1*03:01/DPB1*04:02|HLA-DRB1*03:01|HLA-DRB1*04:01|HLA-DRB1*13:02|HLA-DRB1*15:01|HLA-DRB3*01:01|HLA-DRB3*02:02	1.1559	Probable NON-ALLERGEN	Non-Toxin	507	56186.2	9.46	48	48	79	79	C2528H4092N682O701S29	8032	30 hours (mammalian reticulocytes, in vitro). >20 hours (yeast, in vivo). >10 hours (Escherichia coli, in vivo).	29.92	stable	stable	94.34	-0.169	ok	0.7713	soluble	0.5
VC021_V4_BD_L03	V4	Beta_defensin	GIINTLQKYYCRVRGGRCAVLSCLPKEEQIGKCSTRGRKCCRRKKEAAAKCLNWRYESMAAYSFIIVEKKRAAYISFIIVEKKAAYKSRELDFPLAAYVLILDFRSKAAYVLEGKFRLRAAYNPNLICIFAAYAYGLRITDMAAYRETDLVHLHEYGAEALERAGFLLKNKIWCISLVEIGPGPGISCKQTELSLDLALSGPGPGKNKIWCISLVEIYDTGPGPGKISCKQTELSLDLALGPGPGDKISCKQTELSLDLAGPGPGQMGFQKNLCFSLMDIGPGPGNIRRKVLILDFRSKLGPGPGDKSTEIILNPNLICIGPGPGAQMGFQKNLCFSLMDHEYGAEALERAGIGLITFISFIIVEKKRKKISCKQTELSLDLALSKKKAQMGFQKNLCF…	Top antigenicity by epitope class	CTL-AAY then HTL-GPGPG then Bcell-KK	Adjuvant-EAAAK-[CTL-AAY block]-HEYGAEALERAG-[HTL-GPGPG block]-HEYGAEALERAG-[B-cell-KK block]	CLNWRYESM|SFIIVEKKR|ISFIIVEKK|KSRELDFPL|VLILDFRSK|VLEGKFRLR|NPNLICIF|AYGLRITDM|RETDLVHL	FLLKNKIWCISLVEI|ISCKQTELSLDLALS|KNKIWCISLVEIYDT|KISCKQTELSLDLAL|DKISCKQTELSLDLA|QMGFQKNLCFSLMDI|NIRRKVLILDFRSKL|DKSTEIILNPNLICI|AQMGFQKNLCFSLMD	IGLITFISFIIVEKKR|ISCKQTELSLDLALSK|AQMGFQKNLCFSLMDI|LNIIDFIQKNQKE|SIAITQKVHPNLPYKV|VSMIEPLVLALLQLKD|DRSMGALNINRGYLEP|KVMNQEPGDASFLDWA|YPLGVGKSASHPQD	Large_Polymerase|Fusion_Protein|Fusion_Protein|Large_Polymerase|Large_Polymerase|Large_Polymerase|Large_Polymerase|Nucleocapsid_Protein|Phosphoprotein	Glycoprotein|Fusion_Protein|Glycoprotein|Fusion_Protein|Fusion_Protein|Matrix_Protein|Large_Polymerase|Large_Polymerase|Matrix_Protein	Fusion_Protein|Fusion_Protein|Matrix_Protein|W_Protein|Large_Polymerase|Large_Polymerase|Nucleocapsid_Protein|Large_Polymerase|Matrix_Protein	7	14	HLA-A*03:01|HLA-A*11:01|HLA-A*24:02|HLA-A*30:01|HLA-A*31:01|HLA-A*32:01|HLA-A*33:01|HLA-A*68:01|HLA-B*08:01|HLA-B*35:01|HLA-B*40:01|HLA-B*44:03|HLA-B*57:01|HLA-B*58:01	12	HLA-DPA1*01:03/DPB1*02:01|HLA-DPA1*01:03/DPB1*04:01|HLA-DPA1*02:01/DPB1*01:01|HLA-DPA1*02:01/DPB1*05:01|HLA-DPA1*02:01/DPB1*14:01|HLA-DPA1*03:01/DPB1*04:02|HLA-DRB1*03:01|HLA-DRB1*04:01|HLA-DRB1*13:02|HLA-DRB1*15:01|HLA-DRB3*01:01|HLA-DRB3*02:02	1.1465	Probable NON-ALLERGEN	Non-Toxin	507	56186.2	9.46	48	48	79	79	C2528H4092N682O701S29	8032	30 hours (mammalian reticulocytes, in vitro). >20 hours (yeast, in vivo). >10 hours (Escherichia coli, in vivo).	29.92	stable	stable	94.34	-0.169	ok	0.7742	soluble	0.5
VC002_V1_BD_L02	V1	Beta_defensin	GIINTLQKYYCRVRGGRCAVLSCLPKEEQIGKCSTRGRKCCRRKKEAAAKMASILLTLFRRTKKKYKKIGLITFISFIIVEKKRKKSSTITIPANIGLLGSKKKSIAITQKVHPNLPYKVKKAQMGFQKNLCFSLMDIKKDRSMGALNINRGYLEPKKFSFDNVKNFRDGSLTNKKNTRDWAEGSDDIQLDPKKLNIIDFIQKNQKEHEYGAEALERAGLTLFRRTKKAAYSFIIVEKKRAAYIWCISLVEIAAYCLNWRYESMAAYGSIGGLSLHIKAAYAYGLRITDMAAYRETDLVHLAAYKSRGIPIKKAAYQLDPVVTDVHEYGAEALERAGISCKQTELSLDLALSGPGPGFLLKNKIWCISLVEIGPGPGNIRRKVLILDFRSKLGPGPGQM…	Highest antigenicity per protein	Bcell-KK then CTL-AAY then HTL-GPGPG	Adjuvant-EAAAK-[B-cell-KK block]-HEYGAEALERAG-[CTL-AAY block]-HEYGAEALERAG-[HTL-GPGPG block]	LTLFRRTKK|SFIIVEKKR|IWCISLVEI|CLNWRYESM|GSIGGLSLHIK|AYGLRITDM|RETDLVHL|KSRGIPIKK|QLDPVVTDV	ISCKQTELSLDLALS|FLLKNKIWCISLVEI|NIRRKVLILDFRSKL|QMGFQKNLCFSLMDI|GRQSVTFKREMSISS|KNKIWCISLVEIYDT|KISCKQTELSLDLAL|DKISCKQTELSLDLA|DKSTEIILNPNLICI	MASILLTLFRRTKKKY|IGLITFISFIIVEKKR|SSTITIPANIGLLGSK|SIAITQKVHPNLPYKV|AQMGFQKNLCFSLMDI|DRSMGALNINRGYLEP|FSFDNVKNFRDGSLTN|NTRDWAEGSDDIQLDP|LNIIDFIQKNQKE	C_Protein|Fusion_Protein|Glycoprotein|Large_Polymerase|Matrix_Protein|Nucleocapsid_Protein|Phosphoprotein|V_Protein|W_Protein	Fusion_Protein|Glycoprotein|Large_Polymerase|Matrix_Protein|Nucleocapsid_Protein|Glycoprotein|Fusion_Protein|Fusion_Protein|Large_Polymerase	C_Protein|Fusion_Protein|Glycoprotein|Large_Polymerase|Matrix_Protein|Nucleocapsid_Protein|Phosphoprotein|V_Protein|W_Protein	9	13	HLA-A*02:01|HLA-A*02:03|HLA-A*02:06|HLA-A*03:01|HLA-A*11:01|HLA-A*23:01|HLA-A*24:02|HLA-A*30:01|HLA-A*31:01|HLA-A*33:01|HLA-B*08:01|HLA-B*40:01|HLA-B*44:03	12	HLA-DPA1*01:03/DPB1*02:01|HLA-DPA1*01:03/DPB1*04:01|HLA-DPA1*02:01/DPB1*01:01|HLA-DPA1*02:01/DPB1*05:01|HLA-DPA1*02:01/DPB1*14:01|HLA-DPA1*03:01/DPB1*04:02|HLA-DRB1*03:01|HLA-DRB1*04:01|HLA-DRB1*13:02|HLA-DRB1*15:01|HLA-DRB3*01:01|HLA-DRB3*02:02	1.0914	Probable NON-ALLERGEN	Non-Toxin	512	56614.4	9.71	45	45	85	85	C2535H4124N702O711S25	8097	30 hours (mammalian reticulocytes, in vitro). >20 hours (yeast, in vivo). >10 hours (Escherichia coli, in vivo).	33.58	stable	stable	90.74	-0.257	ok	0.7253	soluble	0.5
VC003_V1_BD_L03	V1	Beta_defensin	GIINTLQKYYCRVRGGRCAVLSCLPKEEQIGKCSTRGRKCCRRKKEAAAKLTLFRRTKKAAYSFIIVEKKRAAYIWCISLVEIAAYCLNWRYESMAAYGSIGGLSLHIKAAYAYGLRITDMAAYRETDLVHLAAYKSRGIPIKKAAYQLDPVVTDVHEYGAEALERAGISCKQTELSLDLALSGPGPGFLLKNKIWCISLVEIGPGPGNIRRKVLILDFRSKLGPGPGQMGFQKNLCFSLMDIGPGPGGRQSVTFKREMSISSGPGPGKNKIWCISLVEIYDTGPGPGKISCKQTELSLDLALGPGPGDKISCKQTELSLDLAGPGPGDKSTEIILNPNLICIHEYGAEALERAGMASILLTLFRRTKKKYKKIGLITFISFIIVEKKRKKSSTITIPA…	Highest antigenicity per protein	CTL-AAY then HTL-GPGPG then Bcell-KK	Adjuvant-EAAAK-[CTL-AAY block]-HEYGAEALERAG-[HTL-GPGPG block]-HEYGAEALERAG-[B-cell-KK block]	LTLFRRTKK|SFIIVEKKR|IWCISLVEI|CLNWRYESM|GSIGGLSLHIK|AYGLRITDM|RETDLVHL|KSRGIPIKK|QLDPVVTDV	ISCKQTELSLDLALS|FLLKNKIWCISLVEI|NIRRKVLILDFRSKL|QMGFQKNLCFSLMDI|GRQSVTFKREMSISS|KNKIWCISLVEIYDT|KISCKQTELSLDLAL|DKISCKQTELSLDLA|DKSTEIILNPNLICI	MASILLTLFRRTKKKY|IGLITFISFIIVEKKR|SSTITIPANIGLLGSK|SIAITQKVHPNLPYKV|AQMGFQKNLCFSLMDI|DRSMGALNINRGYLEP|FSFDNVKNFRDGSLTN|NTRDWAEGSDDIQLDP|LNIIDFIQKNQKE	C_Protein|Fusion_Protein|Glycoprotein|Large_Polymerase|Matrix_Protein|Nucleocapsid_Protein|Phosphoprotein|V_Protein|W_Protein	Fusion_Protein|Glycoprotein|Large_Polymerase|Matrix_Protein|Nucleocapsid_Protein|Glycoprotein|Fusion_Protein|Fusion_Protein|Large_Polymerase	C_Protein|Fusion_Protein|Glycoprotein|Large_Polymerase|Matrix_Protein|Nucleocapsid_Protein|Phosphoprotein|V_Protein|W_Protein	9	13	HLA-A*02:01|HLA-A*02:03|HLA-A*02:06|HLA-A*03:01|HLA-A*11:01|HLA-A*23:01|HLA-A*24:02|HLA-A*30:01|HLA-A*31:01|HLA-A*33:01|HLA-B*08:01|HLA-B*40:01|HLA-B*44:03	12	HLA-DPA1*01:03/DPB1*02:01|HLA-DPA1*01:03/DPB1*04:01|HLA-DPA1*02:01/DPB1*01:01|HLA-DPA1*02:01/DPB1*05:01|HLA-DPA1*02:01/DPB1*14:01|HLA-DPA1*03:01/DPB1*04:02|HLA-DRB1*03:01|HLA-DRB1*04:01|HLA-DRB1*13:02|HLA-DRB1*15:01|HLA-DRB3*01:01|HLA-DRB3*02:02	1.0667	Probable NON-ALLERGEN	Non-Toxin	512	56614.4	9.71	45	45	85	85	C2535H4124N702O711S25	8097	30 hours (mammalian reticulocytes, in vitro). >20 hours (yeast, in vivo). >10 hours (Escherichia coli, in vivo).	33.17	stable	stable	90.74	-0.257	ok	0.7388	soluble	0.5
VC032_V6_BD_L02	V6	Beta_defensin	GIINTLQKYYCRVRGGRCAVLSCLPKEEQIGKCSTRGRKCCRRKKEAAAKMASILLTLFRRTKKKYKKIGLITFISFIIVEKKRKKSSTITIPANIGLLGSKKKSIAITQKVHPNLPYKVKKAQMGFQKNLCFSLMDIKKDRSMGALNINRGYLEPKKFSFDNVKNFRDGSLTNKKNTRDWAEGSDDIQLDPKKLNIIDFIQKNQKEHEYGAEALERAGLLTLFRRTKAAYISFIIVEKKAAYAFLIDRINWAAYTIATIPFLFAAYALRIFFLSITKAAYTIRFGLETRAAYDQLEFEDEFAAYSSSEVIVGIAAYKSRGIPIKKHEYGAEALERAGISCKQTELSLDLALSGPGPGFLLKNKIWCISLVEIGPGPGNIRRKVLILDFRSKLGPGPGQ…	CTL-strength construct	Bcell-KK then CTL-AAY then HTL-GPGPG	Adjuvant-EAAAK-[B-cell-KK block]-HEYGAEALERAG-[CTL-AAY block]-HEYGAEALERAG-[HTL-GPGPG block]	LLTLFRRTK|ISFIIVEKK|AFLIDRINW|TIATIPFLF|ALRIFFLSITK|TIRFGLETR|DQLEFEDEF|SSSEVIVGI|KSRGIPIKK	ISCKQTELSLDLALS|FLLKNKIWCISLVEI|NIRRKVLILDFRSKL|QMGFQKNLCFSLMDI|GRQSVTFKREMSISS|KNKIWCISLVEIYDT|KISCKQTELSLDLAL|DKISCKQTELSLDLA|DKSTEIILNPNLICI	MASILLTLFRRTKKKY|IGLITFISFIIVEKKR|SSTITIPANIGLLGSK|SIAITQKVHPNLPYKV|AQMGFQKNLCFSLMDI|DRSMGALNINRGYLEP|FSFDNVKNFRDGSLTN|NTRDWAEGSDDIQLDP|LNIIDFIQKNQKE	C_Protein|Fusion_Protein|Glycoprotein|Large_Polymerase|Matrix_Protein|Nucleocapsid_Protein|Phosphoprotein|V_Protein|W_Protein	Fusion_Protein|Glycoprotein|Large_Polymerase|Matrix_Protein|Nucleocapsid_Protein|Glycoprotein|Fusion_Protein|Fusion_Protein|Large_Polymerase	C_Protein|Fusion_Protein|Glycoprotein|Large_Polymerase|Matrix_Protein|Nucleocapsid_Protein|Phosphoprotein|V_Protein|W_Protein	9	19	HLA-A*02:06|HLA-A*03:01|HLA-A*11:01|HLA-A*23:01|HLA-A*24:02|HLA-A*26:01|HLA-A*30:01|HLA-A*30:02|HLA-A*31:01|HLA-A*32:01|HLA-A*33:01|HLA-A*68:01|HLA-A*68:02|HLA-B*15:01|HLA-B*35:01|HLA-B*44:03|HLA-B*53:01|HLA-B*57:01|HLA-B*58:01	12	HLA-DPA1*01:03/DPB1*02:01|HLA-DPA1*01:03/DPB1*04:01|HLA-DPA1*02:01/DPB1*01:01|HLA-DPA1*02:01/DPB1*05:01|HLA-DPA1*02:01/DPB1*14:01|HLA-DPA1*03:01/DPB1*04:02|HLA-DRB1*03:01|HLA-DRB1*04:01|HLA-DRB1*13:02|HLA-DRB1*15:01|HLA-DRB3*01:01|HLA-DRB3*02:02	1.0533	Probable NON-ALLERGEN	Non-Toxin	513	56823.6	9.73	46	46	84	84	C2563H4147N697O714S21	8142	30 hours (mammalian reticulocytes, in vitro). >20 hours (yeast, in vivo). >10 hours (Escherichia coli, in vivo).	32.58	stable	stable	91.54	-0.201	ok	0.7495	soluble	0.5
VC033_V6_BD_L03	V6	Beta_defensin	GIINTLQKYYCRVRGGRCAVLSCLPKEEQIGKCSTRGRKCCRRKKEAAAKLLTLFRRTKAAYISFIIVEKKAAYAFLIDRINWAAYTIATIPFLFAAYALRIFFLSITKAAYTIRFGLETRAAYDQLEFEDEFAAYSSSEVIVGIAAYKSRGIPIKKHEYGAEALERAGISCKQTELSLDLALSGPGPGFLLKNKIWCISLVEIGPGPGNIRRKVLILDFRSKLGPGPGQMGFQKNLCFSLMDIGPGPGGRQSVTFKREMSISSGPGPGKNKIWCISLVEIYDTGPGPGKISCKQTELSLDLALGPGPGDKISCKQTELSLDLAGPGPGDKSTEIILNPNLICIHEYGAEALERAGMASILLTLFRRTKKKYKKIGLITFISFIIVEKKRKKSSTITIP…	CTL-strength construct	CTL-AAY then HTL-GPGPG then Bcell-KK	Adjuvant-EAAAK-[CTL-AAY block]-HEYGAEALERAG-[HTL-GPGPG block]-HEYGAEALERAG-[B-cell-KK block]	LLTLFRRTK|ISFIIVEKK|AFLIDRINW|TIATIPFLF|ALRIFFLSITK|TIRFGLETR|DQLEFEDEF|SSSEVIVGI|KSRGIPIKK	ISCKQTELSLDLALS|FLLKNKIWCISLVEI|NIRRKVLILDFRSKL|QMGFQKNLCFSLMDI|GRQSVTFKREMSISS|KNKIWCISLVEIYDT|KISCKQTELSLDLAL|DKISCKQTELSLDLA|DKSTEIILNPNLICI	MASILLTLFRRTKKKY|IGLITFISFIIVEKKR|SSTITIPANIGLLGSK|SIAITQKVHPNLPYKV|AQMGFQKNLCFSLMDI|DRSMGALNINRGYLEP|FSFDNVKNFRDGSLTN|NTRDWAEGSDDIQLDP|LNIIDFIQKNQKE	C_Protein|Fusion_Protein|Glycoprotein|Large_Polymerase|Matrix_Protein|Nucleocapsid_Protein|Phosphoprotein|V_Protein|W_Protein	Fusion_Protein|Glycoprotein|Large_Polymerase|Matrix_Protein|Nucleocapsid_Protein|Glycoprotein|Fusion_Protein|Fusion_Protein|Large_Polymerase	C_Protein|Fusion_Protein|Glycoprotein|Large_Polymerase|Matrix_Protein|Nucleocapsid_Protein|Phosphoprotein|V_Protein|W_Protein	9	19	HLA-A*02:06|HLA-A*03:01|HLA-A*11:01|HLA-A*23:01|HLA-A*24:02|HLA-A*26:01|HLA-A*30:01|HLA-A*30:02|HLA-A*31:01|HLA-A*32:01|HLA-A*33:01|HLA-A*68:01|HLA-A*68:02|HLA-B*15:01|HLA-B*35:01|HLA-B*44:03|HLA-B*53:01|HLA-B*57:01|HLA-B*58:01	12	HLA-DPA1*01:03/DPB1*02:01|HLA-DPA1*01:03/DPB1*04:01|HLA-DPA1*02:01/DPB1*01:01|HLA-DPA1*02:01/DPB1*05:01|HLA-DPA1*02:01/DPB1*14:01|HLA-DPA1*03:01/DPB1*04:02|HLA-DRB1*03:01|HLA-DRB1*04:01|HLA-DRB1*13:02|HLA-DRB1*15:01|HLA-DRB3*01:01|HLA-DRB3*02:02	1.0321	Probable NON-ALLERGEN	Non-Toxin	513	56823.6	9.73	46	46	84	84	C2563H4147N697O714S21	8142	30 hours (mammalian reticulocytes, in vitro). >20 hours (yeast, in vivo). >10 hours (Escherichia coli, in vivo).	32.17	stable	stable	91.54	-0.201	ok	0.7607	soluble	0.5
VC026_V5_BD_L02	V5	Beta_defensin	GIINTLQKYYCRVRGGRCAVLSCLPKEEQIGKCSTRGRKCCRRKKEAAAKMASILLTLFRRTKKKYKKIGLITFISFIIVEKKRKKSSTITIPANIGLLGSKKKSIAITQKVHPNLPYKVKKAQMGFQKNLCFSLMDIKKDRSMGALNINRGYLEPKKFSFDNVKNFRDGSLTNKKNTRDWAEGSDDIQLDPKKLNIIDFIQKNQKEHEYGAEALERAGLTLFRRTKKAAYISFIIVEKKAAYAMDEGYFAYAAYTIATIPFLFAAYALRIFFLSITKAAYTIRFGLETRAAYDQLEFEDEFAAYKSRGIPIKKAAYDGLNIIDFIHEYGAEALERAGDKISCKQTELSLDLAGPGPGFLLKNKIWCISLVEIGPGPGPNLICIFKSDKTGKKGPGPGQ…	Balanced composite per protein	Bcell-KK then CTL-AAY then HTL-GPGPG	Adjuvant-EAAAK-[B-cell-KK block]-HEYGAEALERAG-[CTL-AAY block]-HEYGAEALERAG-[HTL-GPGPG block]	LTLFRRTKK|ISFIIVEKK|AMDEGYFAY|TIATIPFLF|ALRIFFLSITK|TIRFGLETR|DQLEFEDEF|KSRGIPIKK|DGLNIIDFI	DKISCKQTELSLDLA|FLLKNKIWCISLVEI|PNLICIFKSDKTGKK|QMGFQKNLCFSLMDI|RQSVTFKREMSISSL|KNKIWCISLVEIYDT|TMDIKKINEGLLDSK|DKSTEIILNPNLICI|SVIFKIKNSQSKQFH	MASILLTLFRRTKKKY|IGLITFISFIIVEKKR|SSTITIPANIGLLGSK|SIAITQKVHPNLPYKV|AQMGFQKNLCFSLMDI|DRSMGALNINRGYLEP|FSFDNVKNFRDGSLTN|NTRDWAEGSDDIQLDP|LNIIDFIQKNQKE	C_Protein|Fusion_Protein|Glycoprotein|Large_Polymerase|Matrix_Protein|Nucleocapsid_Protein|Phosphoprotein|V_Protein|W_Protein	Fusion_Protein|Glycoprotein|Large_Polymerase|Matrix_Protein|Nucleocapsid_Protein|Glycoprotein|Glycoprotein|Large_Polymerase|Large_Polymerase	C_Protein|Fusion_Protein|Glycoprotein|Large_Polymerase|Matrix_Protein|Nucleocapsid_Protein|Phosphoprotein|V_Protein|W_Protein	9	20	HLA-A*01:01|HLA-A*02:06|HLA-A*03:01|HLA-A*11:01|HLA-A*23:01|HLA-A*24:02|HLA-A*26:01|HLA-A*30:01|HLA-A*30:02|HLA-A*31:01|HLA-A*32:01|HLA-A*33:01|HLA-A*68:01|HLA-B*15:01|HLA-B*35:01|HLA-B*44:03|HLA-B*51:01|HLA-B*53:01|HLA-B*57:01|HLA-B*58:01	22	HLA-DPA1*01:03/DPB1*02:01|HLA-DPA1*01:03/DPB1*04:01|HLA-DPA1*02:01/DPB1*01:01|HLA-DPA1*02:01/DPB1*05:01|HLA-DPA1*02:01/DPB1*14:01|HLA-DPA1*03:01/DPB1*04:02|HLA-DQA1*05:01/DQB1*02:01|HLA-DRB1*01:01|HLA-DRB1*03:01|HLA-DRB1*04:01|HLA-DRB1*04:05|HLA-DRB1*07:01|HLA-DRB1*08:02|HLA-DRB1*09:01|HLA-DRB1*11:01|HLA-DRB1*12:01|HLA-DRB1*13:02|HLA-DRB1*15:01|HLA-DRB3*01:01|HLA-DRB3*02:02|HLA-DRB4*01:01|HLA-DRB…	0.9787	Probable NON-ALLERGEN	Non-Toxin	513	56976.7	9.71	47	47	86	86	C2575H4134N694O716S22	8141	30 hours (mammalian reticulocytes, in vitro). >20 hours (yeast, in vivo). >10 hours (Escherichia coli, in vivo).	28.73	stable	stable	84.89	-0.291	ok	0.726	soluble	0.5
VC027_V5_BD_L03	V5	Beta_defensin	GIINTLQKYYCRVRGGRCAVLSCLPKEEQIGKCSTRGRKCCRRKKEAAAKLTLFRRTKKAAYISFIIVEKKAAYAMDEGYFAYAAYTIATIPFLFAAYALRIFFLSITKAAYTIRFGLETRAAYDQLEFEDEFAAYKSRGIPIKKAAYDGLNIIDFIHEYGAEALERAGDKISCKQTELSLDLAGPGPGFLLKNKIWCISLVEIGPGPGPNLICIFKSDKTGKKGPGPGQMGFQKNLCFSLMDIGPGPGRQSVTFKREMSISSLGPGPGKNKIWCISLVEIYDTGPGPGTMDIKKINEGLLDSKGPGPGDKSTEIILNPNLICIGPGPGSVIFKIKNSQSKQFHHEYGAEALERAGMASILLTLFRRTKKKYKKIGLITFISFIIVEKKRKKSSTITIP…	Balanced composite per protein	CTL-AAY then HTL-GPGPG then Bcell-KK	Adjuvant-EAAAK-[CTL-AAY block]-HEYGAEALERAG-[HTL-GPGPG block]-HEYGAEALERAG-[B-cell-KK block]	LTLFRRTKK|ISFIIVEKK|AMDEGYFAY|TIATIPFLF|ALRIFFLSITK|TIRFGLETR|DQLEFEDEF|KSRGIPIKK|DGLNIIDFI	DKISCKQTELSLDLA|FLLKNKIWCISLVEI|PNLICIFKSDKTGKK|QMGFQKNLCFSLMDI|RQSVTFKREMSISSL|KNKIWCISLVEIYDT|TMDIKKINEGLLDSK|DKSTEIILNPNLICI|SVIFKIKNSQSKQFH	MASILLTLFRRTKKKY|IGLITFISFIIVEKKR|SSTITIPANIGLLGSK|SIAITQKVHPNLPYKV|AQMGFQKNLCFSLMDI|DRSMGALNINRGYLEP|FSFDNVKNFRDGSLTN|NTRDWAEGSDDIQLDP|LNIIDFIQKNQKE	C_Protein|Fusion_Protein|Glycoprotein|Large_Polymerase|Matrix_Protein|Nucleocapsid_Protein|Phosphoprotein|V_Protein|W_Protein	Fusion_Protein|Glycoprotein|Large_Polymerase|Matrix_Protein|Nucleocapsid_Protein|Glycoprotein|Glycoprotein|Large_Polymerase|Large_Polymerase	C_Protein|Fusion_Protein|Glycoprotein|Large_Polymerase|Matrix_Protein|Nucleocapsid_Protein|Phosphoprotein|V_Protein|W_Protein	9	20	HLA-A*01:01|HLA-A*02:06|HLA-A*03:01|HLA-A*11:01|HLA-A*23:01|HLA-A*24:02|HLA-A*26:01|HLA-A*30:01|HLA-A*30:02|HLA-A*31:01|HLA-A*32:01|HLA-A*33:01|HLA-A*68:01|HLA-B*15:01|HLA-B*35:01|HLA-B*44:03|HLA-B*51:01|HLA-B*53:01|HLA-B*57:01|HLA-B*58:01	22	HLA-DPA1*01:03/DPB1*02:01|HLA-DPA1*01:03/DPB1*04:01|HLA-DPA1*02:01/DPB1*01:01|HLA-DPA1*02:01/DPB1*05:01|HLA-DPA1*02:01/DPB1*14:01|HLA-DPA1*03:01/DPB1*04:02|HLA-DQA1*05:01/DQB1*02:01|HLA-DRB1*01:01|HLA-DRB1*03:01|HLA-DRB1*04:01|HLA-DRB1*04:05|HLA-DRB1*07:01|HLA-DRB1*08:02|HLA-DRB1*09:01|HLA-DRB1*11:01|HLA-DRB1*12:01|HLA-DRB1*13:02|HLA-DRB1*15:01|HLA-DRB3*01:01|HLA-DRB3*02:02|HLA-DRB4*01:01|HLA-DRB…	0.9656	Probable NON-ALLERGEN	Non-Toxin	513	56976.7	9.71	47	47	86	86	C2575H4134N694O716S22	8141	30 hours (mammalian reticulocytes, in vitro). >20 hours (yeast, in vivo). >10 hours (Escherichia coli, in vivo).	28.08	stable	stable	84.89	-0.291	ok	0.7342	soluble	0.5
VC025_V5_BD_L01	V5	Beta_defensin	GIINTLQKYYCRVRGGRCAVLSCLPKEEQIGKCSTRGRKCCRRKKEAAAKLTLFRRTKKISFIIVEKKAMDEGYFAYTIATIPFLFALRIFFLSITKTIRFGLETRDQLEFEDEFKSRGIPIKKDGLNIIDFIHEYGAEALERAGDKISCKQTELSLDLAFLLKNKIWCISLVEIPNLICIFKSDKTGKKQMGFQKNLCFSLMDIRQSVTFKREMSISSLKNKIWCISLVEIYDTTMDIKKINEGLLDSKDKSTEIILNPNLICISVIFKIKNSQSKQFHHEYGAEALERAGMASILLTLFRRTKKKYIGLITFISFIIVEKKRSSTITIPANIGLLGSKSIAITQKVHPNLPYKVAQMGFQKNLCFSLMDIDRSMGALNINRGYLEPFSFDNVKNFRD…	Balanced composite per protein	Direct CTL-HTL-Bcell blocks	Adjuvant-EAAAK-[CTL direct block]-HEYGAEALERAG-[HTL direct block]-HEYGAEALERAG-[B-cell direct block]	LTLFRRTKK|ISFIIVEKK|AMDEGYFAY|TIATIPFLF|ALRIFFLSITK|TIRFGLETR|DQLEFEDEF|KSRGIPIKK|DGLNIIDFI	DKISCKQTELSLDLA|FLLKNKIWCISLVEI|PNLICIFKSDKTGKK|QMGFQKNLCFSLMDI|RQSVTFKREMSISSL|KNKIWCISLVEIYDT|TMDIKKINEGLLDSK|DKSTEIILNPNLICI|SVIFKIKNSQSKQFH	MASILLTLFRRTKKKY|IGLITFISFIIVEKKR|SSTITIPANIGLLGSK|SIAITQKVHPNLPYKV|AQMGFQKNLCFSLMDI|DRSMGALNINRGYLEP|FSFDNVKNFRDGSLTN|NTRDWAEGSDDIQLDP|LNIIDFIQKNQKE	C_Protein|Fusion_Protein|Glycoprotein|Large_Polymerase|Matrix_Protein|Nucleocapsid_Protein|Phosphoprotein|V_Protein|W_Protein	Fusion_Protein|Glycoprotein|Large_Polymerase|Matrix_Protein|Nucleocapsid_Protein|Glycoprotein|Glycoprotein|Large_Polymerase|Large_Polymerase	C_Protein|Fusion_Protein|Glycoprotein|Large_Polymerase|Matrix_Protein|Nucleocapsid_Protein|Phosphoprotein|V_Protein|W_Protein	9	20	HLA-A*01:01|HLA-A*02:06|HLA-A*03:01|HLA-A*11:01|HLA-A*23:01|HLA-A*24:02|HLA-A*26:01|HLA-A*30:01|HLA-A*30:02|HLA-A*31:01|HLA-A*32:01|HLA-A*33:01|HLA-A*68:01|HLA-B*15:01|HLA-B*35:01|HLA-B*44:03|HLA-B*51:01|HLA-B*53:01|HLA-B*57:01|HLA-B*58:01	22	HLA-DPA1*01:03/DPB1*02:01|HLA-DPA1*01:03/DPB1*04:01|HLA-DPA1*02:01/DPB1*01:01|HLA-DPA1*02:01/DPB1*05:01|HLA-DPA1*02:01/DPB1*14:01|HLA-DPA1*03:01/DPB1*04:02|HLA-DQA1*05:01/DQB1*02:01|HLA-DRB1*01:01|HLA-DRB1*03:01|HLA-DRB1*04:01|HLA-DRB1*04:05|HLA-DRB1*07:01|HLA-DRB1*08:02|HLA-DRB1*09:01|HLA-DRB1*11:01|HLA-DRB1*12:01|HLA-DRB1*13:02|HLA-DRB1*15:01|HLA-DRB3*01:01|HLA-DRB3*02:02|HLA-DRB4*01:01|HLA-DRB…	0.9585	Probable NON-ALLERGEN	Non-Toxin	433	49560.1	9.45	47	47	70	70	C2231H3606N598O628S22	7085	30 hours (mammalian reticulocytes, in vitro). >20 hours (yeast, in vivo). >10 hours (Escherichia coli, in vivo).	31.17	stable	stable	96.88	-0.162	ok	0.748	soluble	0.5
VC056_V10_BD_L02	V10	Beta_defensin	GIINTLQKYYCRVRGGRCAVLSCLPKEEQIGKCSTRGRKCCRRKKEAAAKMASILLTLFRRTKKKYKKIGLITFISFIIVEKKRKKSSTITIPANIGLLGSKKKSIAITQKVHPNLPYKVKKAQMGFQKNLCFSLMDIKKDRSMGALNINRGYLEPKKFSFDNVKNFRDGSLTNKKNTRDWAEGSDDIQLDPKKLNIIDFIQKNQKEHEYGAEALERAGRIYPVLLPQAAYGVAIGIATAAAYDAFLIDRINWAAYTWTIATIPFLFAAYALRIFFLSITKAAYVSAVITIEAAAYDQLEFEDEFAAYDGLNIIDFIAAYSSSEVIVGIHEYGAEALERAGISCKQTELSLDLALSGPGPGFLLKNKIWCISLVEIGPGPGNIRRKVLILDFRSKLGPG…	Low-overlap diversity construct	Bcell-KK then CTL-AAY then HTL-GPGPG	Adjuvant-EAAAK-[B-cell-KK block]-HEYGAEALERAG-[CTL-AAY block]-HEYGAEALERAG-[HTL-GPGPG block]	RIYPVLLPQ|GVAIGIATA|DAFLIDRINW|TWTIATIPFLF|ALRIFFLSITK|VSAVITIEA|DQLEFEDEF|DGLNIIDFI|SSSEVIVGI	ISCKQTELSLDLALS|FLLKNKIWCISLVEI|NIRRKVLILDFRSKL|SLHIKINGVISKRLF|GRQSVTFKREMSISS|DKSTEIILNPNLICI|CSVGILHYEKLSKIG|VSYSLKEKETKQAGR|TMDIKKINEGLLDSK	MASILLTLFRRTKKKY|IGLITFISFIIVEKKR|SSTITIPANIGLLGSK|SIAITQKVHPNLPYKV|AQMGFQKNLCFSLMDI|DRSMGALNINRGYLEP|FSFDNVKNFRDGSLTN|NTRDWAEGSDDIQLDP|LNIIDFIQKNQKE	C_Protein|Fusion_Protein|Glycoprotein|Large_Polymerase|Matrix_Protein|Nucleocapsid_Protein|Phosphoprotein|V_Protein|W_Protein	Fusion_Protein|Glycoprotein|Large_Polymerase|Matrix_Protein|Nucleocapsid_Protein|Large_Polymerase|Fusion_Protein|Large_Polymerase|Glycoprotein	C_Protein|Fusion_Protein|Glycoprotein|Large_Polymerase|Matrix_Protein|Nucleocapsid_Protein|Phosphoprotein|V_Protein|W_Protein	9	14	HLA-A*02:03|HLA-A*02:06|HLA-A*03:01|HLA-A*11:01|HLA-A*23:01|HLA-A*24:02|HLA-A*30:01|HLA-A*32:01|HLA-A*68:02|HLA-B*35:01|HLA-B*44:03|HLA-B*51:01|HLA-B*53:01|HLA-B*58:01	20	HLA-DPA1*01:03/DPB1*02:01|HLA-DPA1*01:03/DPB1*04:01|HLA-DPA1*02:01/DPB1*01:01|HLA-DPA1*02:01/DPB1*05:01|HLA-DPA1*02:01/DPB1*14:01|HLA-DPA1*03:01/DPB1*04:02|HLA-DQA1*04:01/DQB1*04:02|HLA-DQA1*05:01/DQB1*02:01|HLA-DRB1*01:01|HLA-DRB1*03:01|HLA-DRB1*04:01|HLA-DRB1*07:01|HLA-DRB1*08:02|HLA-DRB1*11:01|HLA-DRB1*12:01|HLA-DRB1*13:02|HLA-DRB1*15:01|HLA-DRB3*01:01|HLA-DRB3*02:02|HLA-DRB5*01:01	0.9093	Probable NON-ALLERGEN	Non-Toxin	516	56550.1	9.68	46	46	79	79	C2554H4120N694O716S17	8101	30 hours (mammalian reticulocytes, in vitro). >20 hours (yeast, in vivo). >10 hours (Escherichia coli, in vivo).	33.3	stable	stable	93.84	-0.157	ok	0.7225	soluble	0.5
VC057_V10_BD_L03	V10	Beta_defensin	GIINTLQKYYCRVRGGRCAVLSCLPKEEQIGKCSTRGRKCCRRKKEAAAKRIYPVLLPQAAYGVAIGIATAAAYDAFLIDRINWAAYTWTIATIPFLFAAYALRIFFLSITKAAYVSAVITIEAAAYDQLEFEDEFAAYDGLNIIDFIAAYSSSEVIVGIHEYGAEALERAGISCKQTELSLDLALSGPGPGFLLKNKIWCISLVEIGPGPGNIRRKVLILDFRSKLGPGPGSLHIKINGVISKRLFGPGPGGRQSVTFKREMSISSGPGPGDKSTEIILNPNLICIGPGPGCSVGILHYEKLSKIGGPGPGVSYSLKEKETKQAGRGPGPGTMDIKKINEGLLDSKHEYGAEALERAGMASILLTLFRRTKKKYKKIGLITFISFIIVEKKRKKSSTI…	Low-overlap diversity construct	CTL-AAY then HTL-GPGPG then Bcell-KK	Adjuvant-EAAAK-[CTL-AAY block]-HEYGAEALERAG-[HTL-GPGPG block]-HEYGAEALERAG-[B-cell-KK block]	RIYPVLLPQ|GVAIGIATA|DAFLIDRINW|TWTIATIPFLF|ALRIFFLSITK|VSAVITIEA|DQLEFEDEF|DGLNIIDFI|SSSEVIVGI	ISCKQTELSLDLALS|FLLKNKIWCISLVEI|NIRRKVLILDFRSKL|SLHIKINGVISKRLF|GRQSVTFKREMSISS|DKSTEIILNPNLICI|CSVGILHYEKLSKIG|VSYSLKEKETKQAGR|TMDIKKINEGLLDSK	MASILLTLFRRTKKKY|IGLITFISFIIVEKKR|SSTITIPANIGLLGSK|SIAITQKVHPNLPYKV|AQMGFQKNLCFSLMDI|DRSMGALNINRGYLEP|FSFDNVKNFRDGSLTN|NTRDWAEGSDDIQLDP|LNIIDFIQKNQKE	C_Protein|Fusion_Protein|Glycoprotein|Large_Polymerase|Matrix_Protein|Nucleocapsid_Protein|Phosphoprotein|V_Protein|W_Protein	Fusion_Protein|Glycoprotein|Large_Polymerase|Matrix_Protein|Nucleocapsid_Protein|Large_Polymerase|Fusion_Protein|Large_Polymerase|Glycoprotein	C_Protein|Fusion_Protein|Glycoprotein|Large_Polymerase|Matrix_Protein|Nucleocapsid_Protein|Phosphoprotein|V_Protein|W_Protein	9	14	HLA-A*02:03|HLA-A*02:06|HLA-A*03:01|HLA-A*11:01|HLA-A*23:01|HLA-A*24:02|HLA-A*30:01|HLA-A*32:01|HLA-A*68:02|HLA-B*35:01|HLA-B*44:03|HLA-B*51:01|HLA-B*53:01|HLA-B*58:01	20	HLA-DPA1*01:03/DPB1*02:01|HLA-DPA1*01:03/DPB1*04:01|HLA-DPA1*02:01/DPB1*01:01|HLA-DPA1*02:01/DPB1*05:01|HLA-DPA1*02:01/DPB1*14:01|HLA-DPA1*03:01/DPB1*04:02|HLA-DQA1*04:01/DQB1*04:02|HLA-DQA1*05:01/DQB1*02:01|HLA-DRB1*01:01|HLA-DRB1*03:01|HLA-DRB1*04:01|HLA-DRB1*07:01|HLA-DRB1*08:02|HLA-DRB1*11:01|HLA-DRB1*12:01|HLA-DRB1*13:02|HLA-DRB1*15:01|HLA-DRB3*01:01|HLA-DRB3*02:02|HLA-DRB5*01:01	0.9063	Probable NON-ALLERGEN	Non-Toxin	516	56550.1	9.68	46	46	79	79	C2554H4120N694O716S17	8101	30 hours (mammalian reticulocytes, in vitro). >20 hours (yeast, in vivo). >10 hours (Escherichia coli, in vivo).	33.45	stable	stable	93.84	-0.157	ok	0.7223	soluble	0.5
