## Supplementary File 7 for "Development of a Pan-Proteome Multi-Epitope Vaccine Candidate Against Nipah Virus Using Reverse Vaccinology and Immunoinformatics Approaches"

### Sheet: Supplementary file 7
construct_id	requested_analysis	population	mhc_class_result	coverage	average_hit	pc90	unavailable_allele_note
VC020_V4_BD_L02	mhci	World	I	0.7659	1.59	0.43
VC020_V4_BD_L02	mhci	South Asia	I	0.7894	1.71	0.47
VC020_V4_BD_L02	mhcii	World	II	0.9883	4.41	2.02	Following allele(s) are not available and therefore not included in the calculation, please note that allele names are case sensitive: HLA-DRB3*01:01, HLA-DRB3*02:02,
VC020_V4_BD_L02	mhcii	South Asia	II	0.997	4.61	2.15	Following allele(s) are not available and therefore not included in the calculation, please note that allele names are case sensitive: HLA-DRB3*01:01, HLA-DRB3*02:02,
VC020_V4_BD_L02	combined	World	combined	0.9973	6	3.06	Following allele(s) are not available and therefore not included in the calculation, please note that allele names are case sensitive: HLA-DRB3*02:02, HLA-DRB3*01:01,
VC020_V4_BD_L02	combined	South Asia	combined	0.9994	6.32	3.21	Following allele(s) are not available and therefore not included in the calculation, please note that allele names are case sensitive: HLA-DRB3*02:02, HLA-DRB3*01:01,
VC021_V4_BD_L03	mhci	World	I	0.7659	1.59	0.43
VC021_V4_BD_L03	mhci	South Asia	I	0.7894	1.71	0.47
VC021_V4_BD_L03	mhcii	World	II	0.9883	4.41	2.02	Following allele(s) are not available and therefore not included in the calculation, please note that allele names are case sensitive: HLA-DRB3*01:01, HLA-DRB3*02:02,
VC021_V4_BD_L03	mhcii	South Asia	II	0.997	4.61	2.15	Following allele(s) are not available and therefore not included in the calculation, please note that allele names are case sensitive: HLA-DRB3*01:01, HLA-DRB3*02:02,
VC021_V4_BD_L03	combined	World	combined	0.9973	6	3.06	Following allele(s) are not available and therefore not included in the calculation, please note that allele names are case sensitive: HLA-DRB3*01:01, HLA-DRB3*02:02,
VC021_V4_BD_L03	combined	South Asia	combined	0.9994	6.32	3.21	Following allele(s) are not available and therefore not included in the calculation, please note that allele names are case sensitive: HLA-DRB3*01:01, HLA-DRB3*02:02,
VC002_V1_BD_L02	mhci	World	I	0.8775	2.32	0.82
VC002_V1_BD_L02	mhci	South Asia	I	0.7468	2.03	0.4
VC002_V1_BD_L02	mhcii	World	II	0.9883	4.78	2.02	Following allele(s) are not available and therefore not included in the calculation, please note that allele names are case sensitive: HLA-DRB3*02:02, HLA-DRB3*01:01,
VC002_V1_BD_L02	mhcii	South Asia	II	0.997	5.03	2.15	Following allele(s) are not available and therefore not included in the calculation, please note that allele names are case sensitive: HLA-DRB3*02:02, HLA-DRB3*01:01,
VC002_V1_BD_L02	combined	World	combined	0.9986	7.1	3.51	Following allele(s) are not available and therefore not included in the calculation, please note that allele names are case sensitive: HLA-DRB3*02:02, HLA-DRB3*01:01,
VC002_V1_BD_L02	combined	South Asia	combined	0.9992	7.06	3.17	Following allele(s) are not available and therefore not included in the calculation, please note that allele names are case sensitive: HLA-DRB3*02:02, HLA-DRB3*01:01,
VC003_V1_BD_L03	mhci	World	I	0.8775	2.32	0.82
VC003_V1_BD_L03	mhci	South Asia	I	0.7468	2.03	0.4
VC003_V1_BD_L03	mhcii	World	II	0.9883	4.78	2.02	Following allele(s) are not available and therefore not included in the calculation, please note that allele names are case sensitive: HLA-DRB3*01:01, HLA-DRB3*02:02,
VC003_V1_BD_L03	mhcii	South Asia	II	0.997	5.03	2.15	Following allele(s) are not available and therefore not included in the calculation, please note that allele names are case sensitive: HLA-DRB3*01:01, HLA-DRB3*02:02,
VC003_V1_BD_L03	combined	World	combined	0.9986	7.1	3.51	Following allele(s) are not available and therefore not included in the calculation, please note that allele names are case sensitive: HLA-DRB3*01:01, HLA-DRB3*02:02,
VC003_V1_BD_L03	combined	South Asia	combined	0.9992	7.06	3.17	Following allele(s) are not available and therefore not included in the calculation, please note that allele names are case sensitive: HLA-DRB3*01:01, HLA-DRB3*02:02,
VC032_V6_BD_L02	mhci	World	I	0.8145	2.63	0.54
VC032_V6_BD_L02	mhci	South Asia	I	0.8631	2.87	0.73
VC032_V6_BD_L02	mhcii	World	II	0.9883	4.78	2.02	Following allele(s) are not available and therefore not included in the calculation, please note that allele names are case sensitive: HLA-DRB3*01:01, HLA-DRB3*02:02,
VC032_V6_BD_L02	mhcii	South Asia	II	0.997	5.03	2.15	Following allele(s) are not available and therefore not included in the calculation, please note that allele names are case sensitive: HLA-DRB3*01:01, HLA-DRB3*02:02,
VC032_V6_BD_L02	combined	World	combined	0.9978	7.41	3.51	Following allele(s) are not available and therefore not included in the calculation, please note that allele names are case sensitive: HLA-DRB3*01:01, HLA-DRB3*02:02,
VC032_V6_BD_L02	combined	South Asia	combined	0.9996	7.9	3.9	Following allele(s) are not available and therefore not included in the calculation, please note that allele names are case sensitive: HLA-DRB3*01:01, HLA-DRB3*02:02,
VC033_V6_BD_L03	mhci	World	I	0.8145	2.63	0.54
VC033_V6_BD_L03	mhci	South Asia	I	0.8631	2.87	0.73
VC033_V6_BD_L03	mhcii	World	II	0.9883	4.78	2.02	Following allele(s) are not available and therefore not included in the calculation, please note that allele names are case sensitive: HLA-DRB3*02:02, HLA-DRB3*01:01,
VC033_V6_BD_L03	mhcii	South Asia	II	0.997	5.03	2.15	Following allele(s) are not available and therefore not included in the calculation, please note that allele names are case sensitive: HLA-DRB3*02:02, HLA-DRB3*01:01,
VC033_V6_BD_L03	combined	World	combined	0.9978	7.41	3.51	Following allele(s) are not available and therefore not included in the calculation, please note that allele names are case sensitive: HLA-DRB3*01:01, HLA-DRB3*02:02,
VC033_V6_BD_L03	combined	South Asia	combined	0.9996	7.9	3.9	Following allele(s) are not available and therefore not included in the calculation, please note that allele names are case sensitive: HLA-DRB3*01:01, HLA-DRB3*02:02,
VC026_V5_BD_L02	mhci	World	I	0.8782	2.87	0.82
VC026_V5_BD_L02	mhci	South Asia	I	0.9114	3.1	1.08
VC026_V5_BD_L02	mhcii	World	II	0.9979	7.48	4.24	Following allele(s) are not available and therefore not included in the calculation, please note that allele names are case sensitive: HLA-DRB4*01:01, HLA-DRB5*01:01, HLA-DRB3*02:02, HLA-DRB3*01:01,
VC026_V5_BD_L02	mhcii	South Asia	II	0.9995	7.41	4.35	Following allele(s) are not available and therefore not included in the calculation, please note that allele names are case sensitive: HLA-DRB4*01:01, HLA-DRB5*01:01, HLA-DRB3*02:02, HLA-DRB3*01:01,
VC026_V5_BD_L02	combined	World	combined	0.9997	10.35	6.27	Following allele(s) are not available and therefore not included in the calculation, please note that allele names are case sensitive: HLA-DRB3*01:01, HLA-DRB5*01:01, HLA-DRB3*02:02, HLA-DRB4*01:01,
VC026_V5_BD_L02	combined	South Asia	combined	1	10.52	6.65	Following allele(s) are not available and therefore not included in the calculation, please note that allele names are case sensitive: HLA-DRB3*01:01, HLA-DRB5*01:01, HLA-DRB3*02:02, HLA-DRB4*01:01,
VC027_V5_BD_L03	mhci	World	I	0.8782	2.87	0.82
VC027_V5_BD_L03	mhci	South Asia	I	0.9114	3.1	1.08
VC027_V5_BD_L03	mhcii	World	II	0.9979	7.48	4.24	Following allele(s) are not available and therefore not included in the calculation, please note that allele names are case sensitive: HLA-DRB3*01:01, HLA-DRB5*01:01, HLA-DRB3*02:02, HLA-DRB4*01:01,
VC027_V5_BD_L03	mhcii	South Asia	II	0.9995	7.41	4.35	Following allele(s) are not available and therefore not included in the calculation, please note that allele names are case sensitive: HLA-DRB3*01:01, HLA-DRB5*01:01, HLA-DRB3*02:02, HLA-DRB4*01:01,
VC027_V5_BD_L03	combined	World	combined	0.9997	10.35	6.27	Following allele(s) are not available and therefore not included in the calculation, please note that allele names are case sensitive: HLA-DRB4*01:01, HLA-DRB5*01:01, HLA-DRB3*02:02, HLA-DRB3*01:01,
VC027_V5_BD_L03	combined	South Asia	combined	1	10.52	6.65	Following allele(s) are not available and therefore not included in the calculation, please note that allele names are case sensitive: HLA-DRB4*01:01, HLA-DRB5*01:01, HLA-DRB3*02:02, HLA-DRB3*01:01,
VC025_V5_BD_L01	mhci	World	I	0.8782	2.87	0.82
VC025_V5_BD_L01	mhci	South Asia	I	0.9114	3.1	1.08
VC025_V5_BD_L01	mhcii	World	II	0.9979	7.48	4.24	Following allele(s) are not available and therefore not included in the calculation, please note that allele names are case sensitive: HLA-DRB4*01:01, HLA-DRB5*01:01, HLA-DRB3*01:01, HLA-DRB3*02:02,
VC025_V5_BD_L01	mhcii	South Asia	II	0.9995	7.41	4.35	Following allele(s) are not available and therefore not included in the calculation, please note that allele names are case sensitive: HLA-DRB4*01:01, HLA-DRB5*01:01, HLA-DRB3*01:01, HLA-DRB3*02:02,
VC025_V5_BD_L01	combined	World	combined	0.9997	10.35	6.27	Following allele(s) are not available and therefore not included in the calculation, please note that allele names are case sensitive: HLA-DRB4*01:01, HLA-DRB5*01:01, HLA-DRB3*02:02, HLA-DRB3*01:01,
VC025_V5_BD_L01	combined	South Asia	combined	1	10.52	6.65	Following allele(s) are not available and therefore not included in the calculation, please note that allele names are case sensitive: HLA-DRB4*01:01, HLA-DRB5*01:01, HLA-DRB3*02:02, HLA-DRB3*01:01,
VC056_V10_BD_L02	mhci	World	I	0.7174	1.22	0.35
VC056_V10_BD_L02	mhci	South Asia	I	0.7411	1.27	0.39
VC056_V10_BD_L02	mhcii	World	II	0.998	6.85	3.38	Following allele(s) are not available and therefore not included in the calculation, please note that allele names are case sensitive: HLA-DRB5*01:01, HLA-DRB3*01:01, HLA-DRB3*02:02,
VC056_V10_BD_L02	mhcii	South Asia	II	0.9995	6.55	3.25	Following allele(s) are not available and therefore not included in the calculation, please note that allele names are case sensitive: HLA-DRB5*01:01, HLA-DRB3*01:01, HLA-DRB3*02:02,
VC056_V10_BD_L02	combined	World	combined	0.9994	8.07	4.39	Following allele(s) are not available and therefore not included in the calculation, please note that allele names are case sensitive: HLA-DRB5*01:01, HLA-DRB3*01:01, HLA-DRB3*02:02,
VC056_V10_BD_L02	combined	South Asia	combined	0.9999	7.82	4.26	Following allele(s) are not available and therefore not included in the calculation, please note that allele names are case sensitive: HLA-DRB5*01:01, HLA-DRB3*01:01, HLA-DRB3*02:02,
VC057_V10_BD_L03	mhci	World	I	0.7174	1.22	0.35
VC057_V10_BD_L03	mhci	South Asia	I	0.7411	1.27	0.39
VC057_V10_BD_L03	mhcii	World	II	0.998	6.85	3.38	Following allele(s) are not available and therefore not included in the calculation, please note that allele names are case sensitive: HLA-DRB5*01:01, HLA-DRB3*02:02, HLA-DRB3*01:01,
VC057_V10_BD_L03	mhcii	South Asia	II	0.9995	6.55	3.25	Following allele(s) are not available and therefore not included in the calculation, please note that allele names are case sensitive: HLA-DRB5*01:01, HLA-DRB3*02:02, HLA-DRB3*01:01,
VC057_V10_BD_L03	combined	World	combined	0.9994	8.07	4.39	Following allele(s) are not available and therefore not included in the calculation, please note that allele names are case sensitive: HLA-DRB5*01:01, HLA-DRB3*01:01, HLA-DRB3*02:02,
VC057_V10_BD_L03	combined	South Asia	combined	0.9999	7.82	4.26	Following allele(s) are not available and therefore not included in the calculation, please note that allele names are case sensitive: HLA-DRB5*01:01, HLA-DRB3*01:01, HLA-DRB3*02:02,
