## Supplementary File 8 for "Development of a Pan-Proteome Multi-Epitope Vaccine Candidate Against Nipah Virus Using Reverse Vaccinology and Immunoinformatics Approaches"

### Sheet: structure_analysis_status_summa
construct_id	sequence_length	psipred_helix_percent	psipred_strand_percent	psipred_coil_percent	netsurfp_helix_percent	netsurfp_strand_percent	netsurfp_coil_percent	netsurfp_mean_rsa	netsurfp_mean_disorder
VC020_V4_BD_L02	507	20.71	33.53	45.76	37.08	6.11	56.8	0.3134	0.0625
VC021_V4_BD_L03	507	23.47	31.56	44.97	37.28	7.3	55.42	0.3272	0.0926
VC002_V1_BD_L02	512	26.76	29.3	43.95	36.91	4.88	58.2	0.3122	0.0697
VC003_V1_BD_L03	512	26.95	29.1	43.95	31.64	9.96	58.4	0.3089	0.0868
VC032_V6_BD_L02	513	22.42	30.41	47.17	36.26	7.8	55.95	0.306	0.0637
VC033_V6_BD_L03	513	30.02	29.43	40.55	34.7	8.97	56.34	0.313	0.0914
VC026_V5_BD_L02	513	30.6	23.78	45.61	47.17	7.8	45.03	0.306	0.0559
VC027_V5_BD_L03	513	31.19	23.98	44.83	39.96	9.94	50.1	0.3066	0.0671
VC025_V5_BD_L01	433	30.25	22.4	47.34	33.72	8.78	57.51	0.3075	0.0854
VC056_V10_BD_L02	516	34.88	23.06	42.05	42.05	7.95	50	0.3104	0.0652
VC057_V10_BD_L03	516	35.08	22.67	42.25	36.82	12.02	51.16	0.3171	0.0856
