## Supplementary File 9 for "Development of a Pan-Proteome Multi-Epitope Vaccine Candidate Against Nipah Virus Using Reverse Vaccinology and Immunoinformatics Approaches"

### Sheet: Supplementary fil 9
construct_id	mean_plddt_from_rank1_pdb_bfactor
VC020_V4_BD_L02	30.99
VC021_V4_BD_L03	32.142
VC002_V1_BD_L02	35.226
VC003_V1_BD_L03	34.229
VC032_V6_BD_L02	37.475
VC033_V6_BD_L03	39.12
VC026_V5_BD_L02	36.889
VC027_V5_BD_L03	37.278
VC025_V5_BD_L01	33.347
VC056_V10_BD_L02	39.363
VC057_V10_BD_L03	36.618
