## Supplementary File 10 for "Development of a Pan-Proteome Multi-Epitope Vaccine Candidate Against Nipah Virus Using Reverse Vaccinology and Immunoinformatics Approaches"

### Sheet: refined_model_comparison
construct_id	model_label	sequence_length	prosa_z_score	molprobity_score	molprobity_clashscore	molprobity_poor_rotamers_percent	molprobity_rama_favored_percent	molprobity_rama_outliers_percent	molprobity_cablam_outliers_percent	qmeandisco_avg_local_score	qmeandisco_avg_local_score_error	qmean4_z_score	qmean6_z_score	qmean4_norm_score	qmean6_norm_score	galaxy_gdt_ha	galaxy_rmsd	galaxy_molprobity	galaxy_clash_score	galaxy_poor_rotamers	galaxy_rama_favored	errat_quality_factor	ramachandran_favored_percent	ramachandran_allowed_percent	ramachandran_disallowed_percent
VC020_V4_BD_L02	model_1	507	-0.19	0.93	0.74	0.24	96.83	0.2	1.8	0.259686	0.053	-6.60425	-6.18611	0.565568	0.536204	0.8412	0.722	1.154	1.9	0.2	96.8	83.4646
VC020_V4_BD_L02	model_2	507	0.24	0.99	0.62	0.24	95.84	0.59	1.4	0.253584	0.053	-7.08847	-6.57418	0.550772	0.521484	0.8383	0.751	1.248	1.9	0.2	95.8	81.3008
VC020_V4_BD_L02	model_3	507	-0.2	0.99	0.62	0.47	95.84	0.59	2	0.256168	0.053	-6.65427	-6.22319	0.564039	0.534798	0.8397	0.715	1.281	2.2	0.2	95.8	78.4173
VC020_V4_BD_L02	model_4	507	0	0.88	0.74	0.24	97.23	0.4	2.2	0.252493	0.053	-6.9023	-6.41635	0.55646	0.527471	0.8422	0.732	1.182	2.5	0.2	97.2	82.4561	93.6	6	0.5
VC020_V4_BD_L02	model_5	507	-0.14	1.04	0.87	0.24	96.04	0.4	1.2	0.255983	0.053	-6.99676	-6.54726	0.553574	0.522505	0.8388	0.731	1.249	2.1	0.2	96	74.6479	94.9	4.6	0.5
VC021_V4_BD_L03	model_1	507	-0.23	1.16	1.49	0.24	96.04	0.59	0.8	0.273272	0.053	-7.45809	-7.0313	0.539478	0.504145	0.7954	0.824	1.353	2.9	0.2	96	80.1418	93.8	5.5	0.7
VC021_V4_BD_L03	model_2	507	-0.28	1.18	1.36	0	95.45	0.59	1.4	0.260396	0.053	-7.83515	-7.25436	0.527956	0.495684	0.7973	0.849	1.449	3.4	0	95.4	81.0606
VC021_V4_BD_L03	model_3	507	-0.14	1.14	1.74	0	96.63	0.59	1	0.280159	0.053	-7.83365	-7.21242	0.528002	0.497275	0.7899	0.854	1.31	3	0	96.6	75.5396
VC021_V4_BD_L03	model_4	507	-0.57	1.21	1.61	0	95.64	0.59	2.2	0.263354	0.053	-7.50503	-6.98596	0.538043	0.505865	0.7865	0.864	1.397	3	0	95.6	87.3134	91	8.3	0.7
VC021_V4_BD_L03	model_5	507	-0.05	1.19	1.24	0.24	95.05	0.79	1	0.263248	0.053	-7.57162	-7.1372	0.536008	0.500128	0.8037	0.83	1.398	2.7	0.5	95	75	94	5.3	0.7
VC002_V1_BD_L02	model_1	512	-3.51	1.09	1.11	0	96.08	0.59	2.6	0.296725	0.053	-4.14007	-4.88738	0.637235	0.582515	0.8335	0.762	1.243	2	0	96.1	89.2241	94.5	4.8	0.7
VC002_V1_BD_L02	model_2	512	-3.73	1.02	0.98	0	96.47	0.59	2	0.286692	0.053	-4.79722	-5.35577	0.616685	0.564488	0.8486	0.717	1.254	2.4	0	96.5	89.5197	94.7	5	0.2
VC002_V1_BD_L02	model_3	512	-3.59	0.89	0.61	0.23	96.86	0.39	1.8	0.289667	0.053	-4.1092	-4.87629	0.6382	0.582942	0.8511	0.74	1.241	2.6	0.2	96.9	80.1688	93.4	6.2	0.5
VC002_V1_BD_L02	model_4	512	-3.51	0.93	0.74	0	96.86	0.39	2	0.286469	0.053	-4.22736	-4.97331	0.634505	0.579208	0.8467	0.749	1.181	2.2	0	96.9	90.8696
VC002_V1_BD_L02	model_5	512	-3.76	0.98	0.86	0	96.67	0.78	2	0.283867	0.053	-4.38864	-5.12697	0.629462	0.573294	0.8389	0.764	1.315	3.1	0	96.7	87.6596
VC003_V1_BD_L03	model_1	512	-2.04	0.92	0.49	0	96.27	0.39	1	0.255928	0.053	-5.48479	-5.99651	0.595184	0.539828	0.8379	0.731	1.189	1.8	0	96.3	86.3158
VC003_V1_BD_L03	model_2	512	-1.95	1.1	1.6	0.23	96.86	0.78	0.6	0.257009	0.053	-5.07159	-5.72292	0.608105	0.550358	0.8433	0.718	1.227	2.5	0.2	96.9	86.3388
VC003_V1_BD_L03	model_3	512	-1.52	1.01	1.11	0.47	96.86	0.59	0.8	0.25229	0.053	-6.14047	-6.45704	0.574679	0.522104	0.853	0.703	1.181	2.2	0.2	96.9	84.127	94.1	5.2	0.7
VC003_V1_BD_L03	model_4	512	-1.8	0.97	0.74	0.23	96.47	0.59	0.6	0.258683	0.053	-5.49123	-5.97716	0.594982	0.540573	0.8384	0.756	1.152	1.7	0.2	96.5	88.6364	93.6	5.5	0.9
VC003_V1_BD_L03	model_5	512	-1.9	1.01	0.86	0.23	96.27	0.39	1.8	0.256668	0.053	-5.48039	-6.0651	0.595321	0.537188	0.8379	0.769	1.207	1.9	0.2	96.3	79.2746
VC032_V6_BD_L02	model_1	513	-0.64	0.81	0.49	0	97.26	0.39	1.8	0.274279	0.053	-6.31812	-6.46419	0.571318	0.523928	0.8382	0.756	0.974	1.2	0	97.3	98.1818
VC032_V6_BD_L02	model_2	513	-0.35	0.85	1.1	0	97.85	0.39	1.4	0.277063	0.053	-6.01358	-6.40515	0.58075	0.526183	0.8397	0.753	0.972	1.8	0	97.8	94.6108	95	4.7	0.2
VC032_V6_BD_L02	model_3	513	-0.67	0.84	0.73	0.23	97.46	0.39	2	0.274695	0.053	-6.15654	-6.34001	0.576322	0.528671	0.8436	0.725	1.028	1.7	0.2	97.5	96.2963	95	3.9	1.1
VC032_V6_BD_L02	model_4	513	-0.56	0.93	0.61	0.23	96.48	0.59	2	0.28381	0.053	-7.04817	-6.98737	0.54871	0.503943	0.8348	0.77	1.089	1.3	0	96.5	98.125
VC032_V6_BD_L02	model_5	513	-0.54	0.81	0.49	0.23	97.26	0.39	2.2	0.27439	0.053	-6.65906	-6.82611	0.56076	0.510103	0.8367	0.744	1.018	1.4	0	97.3	96.8944	94.3	5	0.7
VC033_V6_BD_L03	model_1	513	-1.79	0.99	0.61	0	95.89	0.59	2.4	0.295047	0.053	-5.47309	-5.76938	0.597488	0.550468	0.8601	0.721	1.163	1.4	0	95.9	91.1917	93.9	5.4	0.7
VC033_V6_BD_L03	model_2	513	-1.66	1.02	0.73	0	95.89	0.59	2	0.289989	0.053	-4.83323	-5.37056	0.617303	0.565702	0.8553	0.738	1.255	2	0	95.9	91.4894	93	6.6	0.5
VC033_V6_BD_L03	model_3	513	-1.6	1.07	1.1	0	96.28	0.39	2.2	0.293517	0.053	-5.12577	-5.53529	0.608243	0.559409	0.8611	0.701	1.254	2.3	0	96.3	87.9581	94.3	5	0.7
VC033_V6_BD_L03	model_4	513	-1.7	1.07	0.98	0	95.89	0.39	2.2	0.291145	0.053	-5.44591	-5.77913	0.598329	0.550096	0.8499	0.704	1.255	2	0	95.9	89.8396	92.3	7	0.7
VC033_V6_BD_L03	model_5	513	-1.63	0.98	0.73	0.23	96.28	0.59	2.2	0.284671	0.053	-5.21233	-5.55324	0.605563	0.558724	0.8475	0.75	1.13	1.4	0.2	96.3	84.127	92.5	6.8	0.7
VC026_V5_BD_L02	model_1	513	-1.5	0.76	0.86	0.23	98.24	0.2	1.2	0.269662	0.053	-3.78106	-4.49979	0.649886	0.598963	0.8572	0.719	0.92	1.7	0	98.2	95.0673	95.4	4.1	0.5
VC026_V5_BD_L02	model_2	513	-1.53	0.76	0.86	0.23	98.63	0.2	1.4	0.278028	0.053	-4.11384	-4.76809	0.639581	0.588715	0.8514	0.745	0.88	1.4	0.2	98.6	93.722	97.7	2.3	0
VC026_V5_BD_L02	model_3	513	-1.48	0.81	0.49	0.23	97.26	0	1.4	0.275447	0.053	-3.87408	-4.52286	0.647006	0.598082	0.8441	0.741	1.112	2	0.2	97.3	93.8596	96.3	3.2	0.5
VC026_V5_BD_L02	model_4	513	-1.62	0.73	0.73	0.23	98.43	0	1.4	0.280543	0.053	-3.79016	-4.48997	0.649605	0.599338	0.8426	0.77	0.938	1.8	0.2	98.4	95.5357	96.8	3.2	0
VC026_V5_BD_L02	model_5	513	-1.56	0.84	0.61	0.23	97.26	0.2	1.2	0.281558	0.053	-4.39179	-4.96396	0.630973	0.581233	0.8553	0.731	1.058	1.7	0.2	97.3	96.3303	95	4.5	0.5
VC027_V5_BD_L03	model_1	513	-0.96	0.98	0.49	0	95.5	0	2.6	0.248554	0.053	-5.04005	-5.77045	0.610898	0.550427	0.8299	0.765	1.286	2	0	95.5	85.6459	93.8	6.2	0
VC027_V5_BD_L03	model_2	513	-1.1	0.93	0.98	0.23	97.26	0.2	2.2	0.238509	0.053	-5.15871	-5.88619	0.607223	0.546006	0.8319	0.766	1.058	1.7	0	97.3	86.1538	93.6	6.4	0
VC027_V5_BD_L03	model_3	513	-1.08	1	0.98	0.23	96.67	0.39	2.4	0.247891	0.053	-5.01868	-5.71884	0.61156	0.552398	0.8328	0.781	1.149	1.8	0.2	96.7	84.9246	95	5.1	0
VC027_V5_BD_L03	model_4	513	-1.27	1.02	0.73	0.23	95.89	0.2	2.8	0.250421	0.053	-5.70778	-6.2347	0.59022	0.532694	0.8275	0.785	1.222	1.8	0.2	95.9	85.7843	94.7	5	0.2
VC027_V5_BD_L03	model_5	513	-1.17	1.05	0.73	0	95.5	0.2	1.8	0.253005	0.053	-5.68165	-6.10987	0.591029	0.537462	0.8363	0.747	1.233	1.7	0	95.5	83.1683	93.6	6.4	0
VC025_V5_BD_L01	model_1	433	1.56	1.2	1.27	0.26	94.9	0.7	3.3	0.242083	0.053	-7.42523	-8.01022	0.511546	0.453248	0.78	0.908	1.399	2.6	0.3	94.9	83.1933	89.2	9.8	1
VC025_V5_BD_L01	model_2	433	1.43	1.24	1.55	0.26	95.13	0.46	2.6	0.238432	0.053	-7.2123	-8.02603	0.518966	0.452615	0.7858	0.926	1.432	3	0.8	95.1	80.6452	88.9	9.8	1.3
VC025_V5_BD_L01	model_3	433	1.32	1.13	0.84	0.52	94.66	0.7	3	0.259421	0.053	-7.28042	-7.95991	0.516592	0.455261	0.7714	0.962	1.362	2.2	0.5	94.7	85.5932
VC025_V5_BD_L01	model_4	433	1.34	1.25	1.41	0	94.43	1.16	3.3	0.247718	0.053	-7.76097	-8.34919	0.499847	0.439685	0.7714	0.931	1.442	2.8	0	94.4	82.0312	89.2	9	1.8
VC025_V5_BD_L01	model_5	433	1.47	1.25	1.41	0.26	94.43	0.46	3.5	0.245413	0.053	-7.54582	-8.11544	0.507344	0.449038	0.7777	0.905	1.41	2.5	0.3	94.4	81.9672	88.7	10	1.3
VC056_V10_BD_L02	model_1	516	-1.53	0.92	0.49	0	96.3	0.58	1.6	0.31958	0.053	-5.39271	-5.44085	0.60104	0.562552	0.8474	0.749	1.205	1.9	0	96.3	90.8696	95.2	4.8	0
VC056_V10_BD_L02	model_2	516	-1.55	1.2	1.35	0	95.14	0.78	1.8	0.311152	0.053	-5.5807	-5.63146	0.59529	0.555283	0.8484	0.745	1.403	2.8	0	95.1	91.342	93.8	5.1	1.1
VC056_V10_BD_L02	model_3	516	-1.44	1.06	0.86	0.24	95.72	0.97	1.6	0.326885	0.053	-5.51637	-5.529	0.597258	0.55919	0.8508	0.727	1.304	2.3	0.2	95.7	90.5172	93.6	5.5	0.9
VC056_V10_BD_L02	model_4	516	-1.27	1.07	0.74	0.24	95.14	0.78	1.6	0.311416	0.053	-4.9689	-5.2076	0.614	0.571449	0.8561	0.732	1.312	2	0.2	95.1	92.9825	94.5	4.6	0.9
VC056_V10_BD_L02	model_5	516	-1.38	1.06	0.86	0.24	95.72	0.58	1.8	0.319244	0.053	-6.15174	-6.01405	0.577827	0.540691	0.8474	0.727	1.334	2.5	0.2	95.7	90.625	93.2	6	0.9
VC057_V10_BD_L03	model_1	516	-0.41	1.02	0.74	0.24	95.91	0.58	2.3	0.242638	0.053	-8.14816	-7.61429	0.516774	0.479659	0.8391	0.757	1.183	1.6	0	95.9	77.2021	95.7	3.4	0.9
VC057_V10_BD_L03	model_2	516	-0.47	1.02	0.74	0	95.91	0.78	2.1	0.24759	0.053	-7.40981	-7.02696	0.539353	0.502059	0.8309	0.803	1.239	1.9	0	95.9	82.1229	94.1	5.3	0.7
VC057_V10_BD_L03	model_3	516	-0.53	0.98	0.61	0.24	95.91	0.58	2.1	0.243924	0.053	-7.3127	-7.05672	0.542323	0.500924	0.8319	0.784	1.117	1.2	0	95.9	78.4946	95.4	4.1	0.5
VC057_V10_BD_L03	model_4	516	-0.51	1.08	0.86	0	95.53	0.78	2.7	0.244528	0.053	-7.74155	-7.38754	0.529209	0.488307	0.8285	0.791	1.171	1.3	0	95.5	80.8511	95	4.1	0.9
VC057_V10_BD_L03	model_5	516	-0.43	1.04	0.49	0	94.55	0.58	2.3	0.248175	0.053	-7.58602	-7.23759	0.533965	0.494026	0.8324	0.791	1.294	1.7	0	94.6	81.1828	94.3	4.8	0.9
