## Supplementary File 11 for "Development of a Pan-Proteome Multi-Epitope Vaccine Candidate Against Nipah Virus Using Reverse Vaccinology and Immunoinformatics Approaches"

### Sheet: iedb_bcell_structure_status_sum
construct_id	model_label	residue_count	heavy_atom_count	plddt_mean_transferred	ellipro_threshold	ellipro_residue_table_rows	ellipro_linear_epitope_rows	ellipro_discontinuous_epitope_rows	ellipro_assigned_residue_count	discotope_threshold	discotope_residue_table_rows	discotope_linear_epitope_rows	discotope_assigned_residue_count
VC020_V4_BD_L02	model_4	507	3940	30.989	0.5	507	9	20	243	0.9	507	9	130
VC021_V4_BD_L03	model_1	507	3940	32.14	0.5	507	8	25	248	0.9	507	6	120
VC002_V1_BD_L02	model_1	512	3973	35.224	0.5	512	12	20	245	0.9	512	6	93
VC003_V1_BD_L03	model_4	512	3973	34.228	0.5	512	8	21	250	0.9	512	5	147
VC032_V6_BD_L02	model_2	513	3995	37.472	0.5	513	8	24	256	0.9	513	6	118
VC033_V6_BD_L03	model_1	513	3995	39.12	0.5	513	5	26	245	0.9	513	7	104
VC026_V5_BD_L02	model_5	513	4007	36.887	0.5	513	8	24	254	0.9	513	6	122
VC027_V5_BD_L03	model_3	513	4007	37.279	0.5	513	11	24	247	0.9	513	7	96
VC056_V10_BD_L02	model_1	516	3981	39.359	0.5	516	9	29	253	0.9	516	6	122
VC057_V10_BD_L03	model_4	516	3981	36.617	0.5	516	9	22	256	0.9	516	7	102
